# Seed banking alters native seed microbiome composition and function relative to natural populations

**DOI:** 10.1101/2024.07.16.603074

**Authors:** Dylan Russell, Vaheesan Rajabal, Matthew Alfonzetti, Marlien M. Van der Merwe, Rachael V. Gallagher, Sasha G. Tetu

## Abstract

- Seed banks are a vital resource for preserving plant species diversity globally. However, seedling establishment and survival rates from banked seeds can be poor. Despite a growing appreciation for the role of seed microbiota in supporting seed quality and plant health, our understanding of the effects of conventional seed banking processes on seed microbiomes remains limited.
- We investigated the composition and functional potential of the epiphytic seed microbiome of a native plant species using both 16S rRNA gene sequencing and culture-based approaches.
- Comparing the bacterial community composition of freshly collected seeds and those sourced from seed banking organisations, we found stored seeds hosted significantly less diverse bacterial populations, with substantial reductions in both low-abundance taxa and some core community members identified in unstored seeds. Bacteria with key plant growth promoting traits including IAA production, ACC deaminase activity, phosphate solubilisation, siderophore activity, and nitrogen fixation were identified in seed epiphytic communities, but these beneficial traits were less prevalent in stored seed compared to fresh seeds.
- Overall, these results suggest that epiphytic seed microbiomes may undergo significant changes during the storage process, selecting for bacteria tolerant to storage conditions, and potentially reducing the population of plant-growth promoting bacteria on seeds.
