## Supplemental Table 1 for "Seed banking alters native seed microbiome composition and function relative to natural populations"

### Sheet: Title page
Supporting Information Table S1: Summary table presenting detailed sampling information of seeds obtained in the study
Article Title: Seed banking alters native seed microbiome composition and function relative to natural populations
Authors: Dylan Russell, Vaheesan Rajabal, Matthew Alfonzetti, Marlien M. van der Merwe, Rachael V. Gallagher, Sasha G. Tetu
Corresponding author: Sasha G. Tetu, sasha.tetu@mq.edu.au

### Sheet: Summary information
Supporting Information Table S1. Summary table presenting detailed sampling information of seeds obtained in the study
Sample	Sampling location	Latitude	Longitude	Sampling date (dd/mm/yyyy)
STR1	Strickland State Forest	-33.373	151.324	2022-08-22
STR2	Strickland State Forest	-33.3708	151.322	2022-08-22
STR3	Strickland State Forest	-33.373	151.323	2022-08-22
KRG1	Ku-ring-gai National Park	-33.6722	151.215	2022-08-20
KRG2	Ku-ring-gai National Park	-33.675	151.215	2022-08-20
KRG3	Ku-ring-gai National Park	-33.6744	151.215	2022-08-20
AB1	Agnes Banks Nature Reserve	-33.6405	150.707	2022-09-04
AB2	Agnes Banks Nature Reserve	-33.6411	150.692	2022-09-04
AB3	Agnes Banks Nature Reserve	-33.6422	150.69	2022-09-04
GBK1	Parks Common Reserve, Glenbrook	-33.7786	150.629	2022-08-26
GBK2	Parks Common Reserve, Glenbrook	-33.7783	150.629	2022-08-26
GBK3	Parks Common Reserve, Glenbrook	-33.778	150.629	2022-08-26
BB1	Burnum Burnum Sanctuary	-33.778	151.054	2022-08-26
BB2	Burnum Burnum Sanctuary	-34.0194	151.053	2022-08-26
BB3	Burnum Burnum Sanctuary	-34.0197	151.053	2022-08-26
GA2004	Hoxton Park	-33.9019	150.829	2004-12-06
GA2005	Hoxton Park	-33.9019	150.829	2005-11-12
GA2008	Hoxton Park	-33.9019	150.829	2008-11-12
GA2015	Agnes Banks Nature Reserve	-33.6281	150.712	2015-11-06
PB1988	Kurrajong	-33.475	150.717	1988-11-06
PB2004	Nabiac	-32.13	152.403	2004-11-29
PB2005	Crowdy Head	-31.7388	152.77	2005-11-14
