## Supplemental Table 2 for "Seed banking alters native seed microbiome composition and function relative to natural populations"

### Sheet: Title page
Supporting Information Table S1: Summary table presenting detailed sampling information of seeds obtained in the study
Supporting Information Table S2: Detailed list of barcoded primer sequences used in the study
Article Title: Seed banking alters native seed microbiome composition and function relative to natural populations
Authors: Dylan Russell, Vaheesan Rajabal, Matthew Alfonzetti, Marlien M. van der Merwe, Rachael V. Gallagher, Sasha G. Tetu
Corresponding author: Sasha G. Tetu, sasha.tetu@mq.edu.au

### Sheet: Primer details
Supporting Information Table S2. List of barcoded primers used for full-length 16S rDNA PCR. Each primer contains a universal leader sequence (bold) followed by a unique barcode sequence obtained from Oxford Nanopore Technologies (underlined) and sequences 27F or 1492R (Frank et al., 2008)
Sample	Primer name	Full-length 16S rDNA primers (5′ → 3′) with ONT barcodes
STR1	BC25-27F	GGTGCTG GTAAGTTGGGTATGCAACGCAATG AGAGTTTGATCMTGGCTCAG
STR2	BC26-27F	GGTGCTG CATACAGCGACTACGCATTCTCAT AGAGTTTGATCMTGGCTCAG
STR3	BC27-27F	GGTGCTG CGACGGTTAGATTCACCTCTTACA AGAGTTTGATCMTGGCTCAG
KRG1	BC28-27F	GGTGCTG TGAAACCTAAGAAGGCACCGTATC AGAGTTTGATCMTGGCTCAG
KRG2	BC29-27F	GGTGCTG CTAGACACCTTGGGTTGACAGACC AGAGTTTGATCMTGGCTCAG
KRG3	BC30-27F	GGTGCTG TCAGTGAGGATCTACTTCGACCCA AGAGTTTGATCMTGGCTCAG
AB1	BC31-27F	GGTGCTG TGCGTACAGCAATCAGTTACATTG AGAGTTTGATCMTGGCTCAG
AB2	BC32-27F	GGTGCTG CCAGTAGAAGTCCGACAACGTCAT AGAGTTTGATCMTGGCTCAG
AB3	BC33-27F	GGTGCTG CAGACTTGGTACGGTTGGGTAACT AGAGTTTGATCMTGGCTCAG
GBK1	BC34-27F	GGTGCTG GGACGAAGAACTCAAGTCAAAGGC AGAGTTTGATCMTGGCTCAG
GBK2	BC35-27F	GGTGCTG CTACTTACGAAGCTGAGGGACTGC AGAGTTTGATCMTGGCTCAG
GBK3	BC36-27F	GGTGCTG ATGTCCCAGTTAGAGGAGGAAACA AGAGTTTGATCMTGGCTCAG
BB1	BC37-27F	GGTGCTG GCTTGCGATTGATGCTTAGTATCA AGAGTTTGATCMTGGCTCAG
BB2	BC38-27F	GGTGCTG ACCACAGGAGGACGATACAGAGAA AGAGTTTGATCMTGGCTCAG
BB3	BC39-27F	GGTGCTG CCACAGTGTCAACTAGAGCCTCTC AGAGTTTGATCMTGGCTCAG
GA2008	BC40-27F	GGTGCTG TAGTTTGGATGACCAAGGATAGCC AGAGTTTGATCMTGGCTCAG
GA2005	BC41-27F	GGTGCTG GGAGTTCGTCCAGAGAAGTACACG AGAGTTTGATCMTGGCTCAG
GA2004	BC42-27F	GGTGCTG CTACGTGTAAGGCATACCTGCCAG AGAGTTTGATCMTGGCTCAG
GA2015	BC43-27F	GGTGCTG CTTTCGTTGTTGACTCGACGGTAG AGAGTTTGATCMTGGCTCAG
PB2004	BC45-27F	GGTGCTG GATCCAACAGAGATGCCTTCAGTG AGAGTTTGATCMTGGCTCAG
PB2005	BC46-27F	GGTGCTG GCTGTGTTCCACTTCATTCTCCTG AGAGTTTGATCMTGGCTCAG
STR1	BC25-1492R	GGTGCTG GTAAGTTGGGTATGCAACGCAATG CGGTTACCTTGTTACGACTT
STR2	BC26-1492R	GGTGCTG CATACAGCGACTACGCATTCTCAT CGGTTACCTTGTTACGACTT
STR3	BC27-1492R	GGTGCTG CGACGGTTAGATTCACCTCTTACA CGGTTACCTTGTTACGACTT
KRG1	BC28-1492R	GGTGCTG TGAAACCTAAGAAGGCACCGTATC CGGTTACCTTGTTACGACTT
KRG2	BC29-1492R	GGTGCTG CTAGACACCTTGGGTTGACAGACC CGGTTACCTTGTTACGACTT
KRG3	BC30-1492R	GGTGCTG TCAGTGAGGATCTACTTCGACCCA CGGTTACCTTGTTACGACTT
AB1	BC31-1492R	GGTGCTG TGCGTACAGCAATCAGTTACATTG CGGTTACCTTGTTACGACTT
AB2	BC32-1492R	GGTGCTG CCAGTAGAAGTCCGACAACGTCAT CGGTTACCTTGTTACGACTT
AB3	BC33-1492R	GGTGCTG CAGACTTGGTACGGTTGGGTAACT CGGTTACCTTGTTACGACTT
GBK1	BC34-1492R	GGTGCTG GGACGAAGAACTCAAGTCAAAGGC CGGTTACCTTGTTACGACTT
GBK2	BC35-1492R	GGTGCTG CTACTTACGAAGCTGAGGGACTGC CGGTTACCTTGTTACGACTT
GBK3	BC36-1492R	GGTGCTG ATGTCCCAGTTAGAGGAGGAAACA CGGTTACCTTGTTACGACTT
BB1	BC37-1492R	GGTGCTG GCTTGCGATTGATGCTTAGTATCA CGGTTACCTTGTTACGACTT
BB2	BC38-1492R	GGTGCTG ACCACAGGAGGACGATACAGAGAA CGGTTACCTTGTTACGACTT
BB3	BC39-1492R	GGTGCTG CCACAGTGTCAACTAGAGCCTCTC CGGTTACCTTGTTACGACTT
GA2008	BC40-1492R	GGTGCTG TAGTTTGGATGACCAAGGATAGCC CGGTTACCTTGTTACGACTT
GA2005	BC41-1492R	GGTGCTG GGAGTTCGTCCAGAGAAGTACACG CGGTTACCTTGTTACGACTT
GA2004	BC42-1492R	GGTGCTG CTACGTGTAAGGCATACCTGCCAG CGGTTACCTTGTTACGACTT
GA2015	BC43-1492R	GGTGCTG CTTTCGTTGTTGACTCGACGGTAG CGGTTACCTTGTTACGACTT
PB2004	BC45-1492R	GGTGCTG GATCCAACAGAGATGCCTTCAGTG CGGTTACCTTGTTACGACTT
PB2005	BC46-1492R	GGTGCTG GCTGTGTTCCACTTCATTCTCCTG CGGTTACCTTGTTACGACTT
